# Prenatal assembly of functional cortical circuits

**DOI:** 10.64898/2026.06.01.729224

**Authors:** Ilaria Morassut, Alessandra Panzeri, Sabine Fièvre, Julien Prados, Samir Vaid, Florent Montange, Adrien Debry, Jiafeng Zhou, Riccardo Bocchi, Esther Klingler, Camilla Bellone, Athanasia C. Tzika, Denis Jabaudon, Sergi Roig-Puiggros

## Abstract

The extent to which early brain maturation requires interactions with the outside world is a central question in neurobiology. Because much of cortical maturation occurs after birth in *Mus*, it has often been viewed as dependent on postnatal experience. However, studies addressing this issue have largely relied on postnatal sensory deprivation paradigms, which perturb normal development and cannot determine to what extent postnatal experience *per se* drives maturation. To address this question, here we compare two related rodents with markedly different gestation lengths: the precocial *Acomys dimidiatus* (39-day gestation) and the altricial *Mus musculus* (19-day gestation). By generating a novel *Acomys* reference genome and using histology, cellular birth dating, electrophysiology, single-nucleus transcriptomics, and quantitative behavior, we show that *Acomys* preserves the canonical sequence and timing of cortical development, while shifting major milestones of neuronal, circuit and behavioral maturation into prenatal life. At birth, *Acomys* cortex already shows advanced cytoarchitecture, neuronal physiology, thalamocortical barrels, transcriptional states, and sensorimotor behavior, with postnatal molecular programs in *Mus* unfolding prenatally in *Acomys*. Thus, birth is not a prerequisite for early cortical maturation. Instead, evolutionarily conserved developmental programs unfold across birth, with birth occurring at different stages of these programs, reflecting a species-specific balance between neonatal competence and prolonged postnatal plasticity.
