## Supplementary information table 1 for "Prenatal assembly of functional cortical circuits"

### Sheet: Feuil1
n_cell	species	Age	Area	Layer	Glu_vs_GABA	Vm	Ih	Rinput	Rheobase	AP_threshold	AP_amplitude	AP_halfwidth	AHP	Burst_index	Duration_AP_Train	current injection 50pA	current injection 100pA	current injection 200pA	current injection 400pA
250212c1	acomys	P1	S1	L2/3	Glu	-55.51	4.88	708.295	50	-38.72	79.49	2.3	8.63	2.96859	491.1	6	10	15	16
250212c2	acomys	P1	S1	L2/3	Glu	-55.93	7.93	525.99	50	-38.24	76.45	1.9	5.95	2.31159	44.4	5	9	14	3
250212c3	acomys	P1	S1	L4	Glu	-64.2	14.65	492.859	50	-41.5	82.58	1.9	11.99	6.0101	471.9	2	4	8	17
250212c4	acomys	P1	S1	L4	Glu	-62.71	0	882.434	50	-40	66.13	1.8	1.43	9.79503	13.4	7	13	21	1
250212c5	acomys	P1	S1	L5B	GABA	-53.7	54.32	266	50	-37.99	62.22	2.1	20.44	1.33333	494.7	11	19	26	37
250212c6	acomys	P1	S1	L5B	Glu	-63.3	79.95	264.808	50	-45.95	82.45	1.8	9.43	6.34902	459.6	2	4	7	10
250212c7	acomys	P1	S1	L5B	GABA	-65	18.92	256.718	100	-32.56	35.15	1.2	24.81	1.41463	478.6	0	3	13	28
250212c8	acomys	P1	S1	L5B	GABA	-72.35	48.82	121.768	200	-35.89	65.21	0.7	-23.28	0.54418	429	0	0	1	10
250212c9	acomys	P1	S1	L4	Glu	-60.05	7.32	687.401	50	-38.82	58.41	1.8	1	1.74899	57.8	12	10	20	5
250212c10	acomys	P1	S1	L4	Glu	-56.43	14.04	581.972	50	-42.17	78.43	1.5	6.86	2.65432	174.5	5	8	15	9
250212c11	acomys	P1	S1	L2/3	Glu	-64.2	9.76	424.285	100	-36.28	76.69	1.5	8.27	4.73571	477.1	0	5	9	16
250212c12	acomys	P1	S1	L2/3	Glu	-57.49	4.27	610.714	50	-39.73	74.43	1.8	4.7	2.35586	482.2	6	11	17	10
250212c13	acomys	P1	S1	L5B	Glu	-61.14	62.86	355.364	50	-44.76	87.25	1.6	11.53	2.39151	474.2	4	7	11	15
250212c14	acomys	P1	S1	L4	Glu	-55.03	6.1	670.873	50	-38.66	50.26	2.3	5.19	2.5045	16.5	5	9	17	1
250212c15	acomys	P1	S1	L4	Glu	-50.07	2.44	685.029	50	-39.43	77.51	2	9.49	2.17377	402.4	5	9	14	18
250219c1	acomys	P8	S1	L2/3	Glu	-77.96	12.81	321.998	100	-39.18	69.55	2.1	6.35	6.08397	454.6	0	3	9	17
250219c2	acomys	P8	S1	L2/3	Glu	-76.86	17.7	492.862	100	-39.76	85.48	2	13.94	2.81672	447.4	0	2	7	14
250219c3	acomys	P8	S1	L5B	GABA	-72.13	67.74	98.5703	400	-35.22	59.93	0.7	21.88	1.01241	358.2	0	0	0	6
250219c4	acomys	P8	S1	L5B	Glu	-77.08	31.74	249.104	200	-36.5	79.37	1.3	7.05	13.6234	398.3	0	0	2	8
250219c5	acomys	P8	S1	L4	Glu	-73.41	36.01	216.003	200	-40.13	87	1.3	15.35	NA	84.3	0	0	1	2
250219c6	acomys	P8	S1	L4	Glu	-78.82	19.53	335.61	200	-40.25	83.83	1.2	5.67	6.33929	393.4	0	0	2	11
250219c7	acomys	P8	S1	L5B	Glu	-70.02	57.37	200.298	50	-40.86	85.39	1.7	14.8	4.86555	481	1	5	10	17
250219c8	acomys	P8	S1	L2/3	Glu	-75.8	0	169.569	200	-36.86	82.37	1.7	11.69	3.11765	443.1	0	0	4	11
250219c9	acomys	P8	S1	L4	Glu	-78.66	15.86	503.827	50	-40.98	83.1	1.2	12.02	7.03093	493.6	4	9	15	26
250219c10	acomys	P8	S1	L4	Glu	-69.97	21.36	328.464	100	-32.13	76.59	1.2	17.64	3.29851	467.9	0	1	6	21
250219c11	acomys	P8	S1	L5B	Glu	-59.43	83	278.496	50	-38.45	75.83	1.2	18.58	3.73333	374.7	1	3	6	13
250219c12	acomys	P8	S1	L5B	GABA	-63.04	126.95	314.459	50	-47.97	78.24	0.7	19.01	1.39649	489	7	13	24	33
250219c13	acomys	P8	S1	L4	Glu	-67.06	26.85	353.959	50	-37.87	70.92	1.8	11.23	3.72549	465.5	3	7	12	20
250219c14	acomys	P8	S1	L2/3	Glu	-68.76	46.38	145.857	200	-35.21	77.21	1.8	8.48	6.824	477.2	0	0	3	9
250227c1	acomys	P1	S1	L2/3	Glu	-70.34	-4.27	656.196	50	-42.05	76.11	2.1	4.02	5.51955	21.7	3	8	13	12
250227c2	acomys	P1	S1	L2/3	Glu	-55.84	0	487.224	50	-40.56	78.25	1.8	3.32	5.28061	21.1	4	8	12	2
250227c3	acomys	P1	S1	L5B	Glu	-62.59	7.32	663.72	50	-35.34	49.1	2.2	11.56	2.58974	484.2	3	4	12	20
250227c4	acomys	P1	S1	L5B	GABA	-61.28	21.97	215.527	200	-38.3	64.69	0.9	18	1.24179	480.8	0	0	13	31
250227c5	acomys	P1	S1	L5B	Glu	-56.58	9.15	437.376	50	-36.68	73.12	1.5	15.38	2.51899	482.8	1	6	12	25
250227c6	acomys	P1	S1	L5B	Glu	-62.45	10.37	557.943	50	-35.21	65.64	2.5	14.62	2.15534	491.8	3	6	11	18
250227c7	acomys	P1	S1	L2/3	Glu	-54.9	3.66	455.007	50	-40.25	73.15	2.1	6.74	4.57812	475.2	4	6	11	17
250227c8	acomys	P1	S1	L2/3	Glu	-66.49	9.76	443.562	50	-43.39	79.65	2.3	8.76	2.41573	470.4	3	5	6	18
250312c1	acomys	P14	S1	L2/3	GABA	-59.9	0	506.252	50	-42.57	66.74	1.3	16.93	1.7044	485.4	5	8	13	22
250312c2	acomys	P14	S1	L5B	Glu	-59.47	53.1	370.434	50	-42.11	84.29	1.2	13.61	3.02577	480.7	1	4	10	20
250312c3	acomys	P14	S1	L5B	Glu	-62.57	40.89	332.929	50	-38.6	54.84	1.5	16.84	9.93966	468.1	1	3	7	20
250312c4	acomys	P14	S1	L2/3	Glu	-71.58	18.31	225.611	100	-33.38	77.73	1.4	9.21	5.62025	478.4	0	3	12	26
250312c5	acomys	P14	S1	L2/3	Glu	-78.06	15.87	196.204	200	-39.03	87.4	1.9	9.46	2.74359	427.5	0	0	5	11
250312c6	acomys	P14	S1	L2/3	Glu	-75.69	17.09	238.959	100	-39.82	88.5	1.5	16.54	4.04505	455.2	0	1	5	12
250312c7	acomys	P14	S1	L5B	Glu	-65.7	57.37	258.04	50	-39.4	78.12	1.8	11.78	3.78191	457.1	2	5	9	15
250312c8	acomys	P14	S1	L5B	Glu	-56.69	54.93	443.766	50	-43.21	74.89	1.6	9.79	2.69869	473.6	3	6	9	16
250312c9	acomys	P14	S1	L2/3	Glu	-70.54	39.67	189.36	50	-40.37	81.27	1.7	9	3.15584	478.1	0	3	9	16
250312c10	acomys	P14	S1	L2/3	Glu	-78.52	34.18	154.937	50	-39.03	87.55	2.1	18.09	2.18681	448.9	0	2	7	13
250325c1	mouse	P7	S1	L2/3	Glu	-52.88	2.44	307.208	50	-38.8	61.52	2.1	3.66	2.04	46.6	4	10	11	3
250325c2	mouse	P7	S1	L2/3	Glu	-57.48	5.49	750.876	50	-37.75	59.69	3.2	0.06	1.72	36.7	10	12	3	3
250325c3	mouse	P7	S1	L4	Glu	-64.49	4.88	544.867	50	-35.79	62.56	3	7.04	4.82	22.8	2	13	3	1
250325c4	mouse	P7	S1	L5B	Glu	-62.24	45.77	494.815	50	-38.33	74.09	3.1	8.54	4.23	466.7	3	5	9	12
250325c5	mouse	P7	S1	L5A	Glu	-57.19	15.26	803.881	50	-38.63	70.19	2.9	15.62	2.64	488.2	4	7	13	20
250325c6	mouse	P7	S1	L5A	Glu	-62.72	42.11	521.465	50	-38.24	80.75	2.5	12.6	2.69	476.9	4	6	11	15
250325c7	mouse	P7	S1	L4	Glu	-49.99	5.49	735.61	50	-29.26	59.32	3	15.71	2.85	11.7	9	11	2	1
250325c8	mouse	P7	S1	L4	Glu	-54.77	10.37	846.437	50	-39.58	66.4	1.7	14.95	1.88	486.9	5	15	27	35
250325c9	mouse	P7	S1	L2/3	Glu	-46.24	0	682	50	-28.65	53.1	3.7	8.72	2.13	34.5	10	2	3	2
250325c10	mouse	P7	S1	L4	Glu	-52.53	7.32	991.315	50	-34.67	53.77	2.1	7.47	1.83	22.6	9	3	2	2
250325c11	mouse	P7	S1	L4	Glu	-61.33	10.37	710.01	50	-35.76	54.04	2.2	10.04	NA	19.3	5	5	2	2
250325c12	mouse	P7	S1	L5B	Glu	-64.62	92.16	880.204	50	-42.63	77.08	2.3	17.12	1.71	484.4	3	16	17	24
250325c13	mouse	P7	S1	L5B	Glu	-52.88	0	307.208	50	-35.95	62.47	2.9	10.71	NA	31.9	1	5	5	2
250401c1	mouse	P14	S1	L2/3	GABA	-66.13	68.35	208.683	200	-33.5	59.78	0.8	27.19	1.68	458.7	0	0	4	18
250401c2	mouse	P14	S1	L4	Glu	-50.9462	50.66	691.918	50	-39.52	63.62	1.6	3.99	2.68	478.4	9	14	21	26
250401c3	mouse	P14	S1	L5B	Glu	-60.7091	70.8	407.334	50	-41.19	76.63	1.7	12.2	2.25	267.5	1	2	4	11
250401c4	mouse	P14	S1	L2/3	Glu	-71.203	60.42	313.198	100	-38.27	71.35	2.8	7.81	2.95	480.4	0	3	7	12
250401c5	mouse	P14	S1	L2/3	Glu	-66.0781	41.5	370.198	50	-39.52	72.08	2.2	15.65	3.16	446.5	1	5	9	13
250401c6	mouse	P14	S1	L4	Glu	-58.2653	0	851.939	50	-38.87	80.84	1.7	10.31	2.7	415.1	5	10	17	21
250401c7	mouse	P14	S1	L5B	Glu	-62.1498	63.47	394.289	50	-38.21	63.57	1.8	14.28	5.06	492.1	1	3	8	21
250401c8	mouse	P14	S1	L5B	Glu	-64.6837	89.11	261.19	100	-39.09	79.65	1.6	7.81	4.39	361.1	0	1	2	8
250401c9	mouse	P14	S1	L2/3	Glu	-63.4569	21.97	307.261	50	-40.22	68.39	2.4	13.67	3.65	460.7	2	5	9	14
250401c10	mouse	P14	S1	L2/3	Glu	-57.0225	40.89	307.805	50	-40.5	76.02	1.9	11.57	2.49	493	4	7	11	17
250401c11	mouse	P14	S1	L5B	Glu	-60.7711	80.56	663.788	50	-47.79	71.35	1.5	6.4	1.54	479.2	8	10	15	21
250402c1	acomys	P8	S1	L2/3	Glu	-76.9732	25.02	287.59	100	-41.07	79.34	3.1	4.58	3.7	429	0	3	6	12
250402c2	acomys	P8	S1	L4	Glu	-71.0498	48.21	201.952	200	-37.47	81.87	1.5	12.39	NA	44.7	0	0	1	3
250402c3	acomys	P8	S1	L5B	Glu	-68.4839	40.89	426.498	50	-39	64.39	2.6	4.15	5.83	478.1	3	5	9	18
250402c4	acomys	P8	S1	L5B	Glu	-65.071	26.24	389.756	50	-38.08	69.18	2	8.81	4.53	483.2	4	6	12	20
250402c5	acomys	P8	S1	L5B	Glu	-60.3623	85.45	401.669	50	-46.23	79.56	2.47	5.15	2.44	486.6	5	9	19	33
250402c7	acomys	P8	S1	L2/3	Glu	-80.0963	11.57	189.972	200	-36.59	63.29	2.4	0	7.59	465.5	0	0	2	9
250402c9	acomys	P8	S1	L2/3	Glu	-63.0058	0	292.13	50	-43.36	79.65	2	13.15	3.02	456.4	3	5	10	16
250402c10	acomys	P8	S1	L4	Glu	-59.6344	10.37	332.264	50	-39.34	63.54	1.9	10.56	4.28	462.4	3	6	10	17
250403c1	acomys	P9	S1	L2/3	Glu	-73.1098	10.98	319.596	50	-39.7	64.57	2.4	15.23	3.09	481.1	2	5	9	15
250403c2	acomys	P9	S1	L5B	Glu	-60.7623	96.43	280.044	50	-36.71	79.92	1.9	16.48	2.06	474.1	2	5	9	15
250403c3	acomys	P9	S1	L5B	Glu	-68.4313	50.65	353.551	50	-40.34	82.21	1.2	16.17	3.88	470	2	5	11	21
250403c4	acomys	P9	S1	L2/3	Glu	-81.3121	13.42	194.119	200	-40.13	79.23	2.4	4.33	3.63	428.8	0	0	4	9
250403c5	acomys	P9	S1	L2/3	Glu	-65.4327	17.7	621.592	50	-45.77	80.93	2	0	5.38	477.8	3	7	13	19
250403c6	acomys	P9	S1	L4	Glu	-64.3879	18.31	338.315	100	-41.26	83.07	1.2	8.51	3.02	463.8	0	4	10	19
250404c1	acomys	P1	S1	L5B	Glu	-60.5689	26.85	473.377	50	-42.57	63.63	2.1	5.85	2.58	42	4	8	14	4
250404c2	acomys	P1	S1	L5B	Glu	-67.7315	49.43	430.872	50	-45.13	78.73	1.6	2.07	1.83	492.2	2	6	13	25
250404c3	acomys	P1	S1	L5B	Glu	-62.2193	61.64	410.605	50	-45.32	79.89	2.2	0	3.04	462.7	5	9	13	17
250404c5	acomys	P1	S1	L2/3	Glu	-48.8846	0	502.853	50	-36.28	58.93	2.1	9.15	NA	56.3	3	6	3	2
250404c6	acomys	P1	S1	L2/3	Glu	-62.1395	6.1	443.744	50	-41.32	79.25	1.7	12.42	2.75	473.9	2	5	11	20
250404c7	acomys	P1	S1	L2/3	Glu	-66.1839	24.41	375.155	50	-43.21	80.38	1.9	8.94	4.93	458.9	1	5	10	17
250404c8	acomys	P1	S1	L4	Glu	-64.0183	0.61	813.92	50	-42.75	81.11	1.6	12.97	1.69	348	6	12	17	18
250404c9	acomys	P1	S1	L4	Glu	-62.7813	0	395.645	50	-43.7	74.28	1.3	10.83	2.88	478.8	7	12	20	30
250404c10	acomys	P1	S1	L5B	Glu	-66.8211	46.38	336.706	50	-36.74	49.5	3.2	0	9.73	467	2	3	6	10
250404c11	acomys	P1	S1	L5B	Glu	-58.7602	89.11	320.193	50	-41.96	72.66	2.4	7.47	3.44	461.5	3	5	8	11
250404c12	acomys	P1	S1	L5B	Glu	-57.8879	31.13	435.306	50	-41.59	71.01	2.4	7.35	2.49	459.8	4	7	11	14
250404c13	acomys	P1	S1	L4	Glu	-68.6603	11.59	496.447	50	-38.18	51.24	2.2	4.45	1.46	19.8	3	8	17	2
250410c1	acomys	P1	S1	L2/3	Glu	-69.6426	7.93	408.384	50	-42.75	75.92	2.3	5.09	5.05	463.1	3	6	11	17
250410c2	acomys	P1	S1	L2/3	Glu	-63.3977	20.14	376.552	50	-45.1	74.92	2.1	3.93	5.31	487.5	3	6	10	16
250410c3	acomys	P1	S1	L2/3	Glu	-61.6561	12.2	359.76	100	-37.72	71.01	1.7	8.45	5.67	477.9	0	2	7	19
250410c4	acomys	P1	S1	L2/3	GABA	-62.6429	28.68	282.544	100	-34.91	39.39	0.9	22.34	0.98	476.7	0	8	23	40
250410c5	acomys	P1	S1	L2/3	Glu	-66.6903	12.82	426.808	50	-39.75	76.81	1.5	13.33	3.93	478.7	1	5	11	24
250410c6	acomys	P1	S1	L4	Glu	-57.0679	7.32	519.229	50	-40.37	65.24	1.7	7.32	3.68	47.2	4	9	18	4
250410c7	acomys	P1	S1	L5A	Glu	-57.2458	4.88	489.475	50	-36.25	69.76	1.9	12.27	2	143.3	4	7	14	6
250410c8	acomys	P1	S1	L5A	Glu	-66.3207	8.54	567.393	50	-42.29	52.3	2.7	0	3.96	475.5	4	9	15	23
250410c9	acomys	P1	S1	L5B	Glu	-59.0627	24.41	404.071	50	-39.58	76.64	2	14.89	2.62	475.9	2	4	7	14
250410c10	acomys	P1	S1	L5B	Glu	-64.0325	24.41	393.193	50	-34.67	67.68	2.8	20.93	1.88	490.4	2	5	9	15
250410c11	acomys	P1	S1	L4	Glu	-64.0594	0	488.497	100	-35.79	59.11	1.6	11.47	3.17	489.8	0	4	9	21
250410c12	acomys	P1	S1	L2/3	Glu	-57.0839	5.49	606.416	50	-44.46	81.6	1.9	4.94	2.55	213.3	6	10	16	11
250414c1	mouse	P2	S1	DL	Glu	-45.7767	0	2249.92	50	-18.86	30.88	4.5	0	NA	NA	1	1	1	1
250414c2	mouse	P2	S1	DL	Glu	-44.1206	0	1308.46	50	-28.81	49.22	4.2	0	NA	NA	6	2	1	1
250414c3	mouse	P2	S1	DL	Glu	-45.9652	0	1934.38	50	-22.37	45.99	4.7	10.8	NA	NA	2	1	1	1
250414c4	mouse	P2	S1	DL	Glu	-43.8816	0	1034.15	50	-31.49	51.48	4.5	0	NA	NA	2	1	1	1
250414c5	mouse	P2	S1	SL	Glu	-69.3124	0	815.416	50	-27.1	27.55	5	0	NA	NA	1	0	0	0
250414c6	mouse	P2	S1	SL	Glu	-51.1242	0	1033.78	50	-19.35	35.37	5.3	0	NA	NA	1	1	1	1
250414c7	mouse	P2	S1	SL	Glu	-31.4978	0	1212.17	NA	NA	NA	NA	NA	NA	NA	0	0	0	0
250414c8	mouse	P2	S1	SL	Glu	-69.5949	0	482.238	100	-30.36	42.48	3.3	0	NA	NA	0	1	1	1
250414c9	mouse	P2	S1	SL	Glu	-69.1272	5.49	653.469	100	-32.93	48.86	4.3	0	NA	NA	0	1	1	1
250414c10	mouse	P2	S1	SL	Glu	-65.0091	10.37	957.912	50	-38.39	41.41	4.3	0	NA	NA	1	1	1	1
250414c11	mouse	P2	S1	DL	Glu	-46.4052	0.61	1493.24	50	-29.14	34.21	5.2	0	NA	NA	1	1	0	0
250414c12	mouse	P2	S1	DL	Glu	-47.2702	0	1335.29	50	-34.76	49.22	5.6	0	NA	NA	1	1	1	1
250415c1	acomys	P8	S1	L2/3	Glu	-53.5801	9.15	295.537	50	-36.86	72.14	1.5	17.39	2.58	493.2	2	4	9	18
250415c2	acomys	P8	S1	L2/3	GABA	-69.9907	26.24	130.553	200	-39.4	56.64	0.6	22.21	1.03	489.3	0	0	12	31
250415c3	acomys	P8	S1	L2/3	Glu	-71.7922	87.89	222.068	200	-33.35	67.23	1.6	4.6	18.32	367.2	0	0	2	7
250415c4	acomys	P8	S1	L2/3	Glu	-79.4663	19.53	327.263	50	-43.3	78.28	2.7	14.95	2.65	472.7	1	5	11	17
250415c5	acomys	P8	S1	L2/3	Glu	-75.705	11.59	274.197	100	-41.38	81.97	2.1	8.24	3.43	454.7	0	3	8	14
250415c6	acomys	P8	S1	L5B	Glu	-69.3145	103.76	274.598	50	-42.51	62.8	1.4	0	4.77	474.1	2	6	13	26
250415c7	acomys	P8	S1	L5B	Glu	-68.2089	21.36	347.855	50	-42.2	69.42	2.5	0	7.03	485.6	3	7	12	18
250415c8	acomys	P8	S1	L5B	Glu	-65.3351	30.51	395.83	50	-40.1	70.65	1.8	12.88	3.71	494.4	3	5	9	20
250415c9	acomys	P8	S1	L2/3	Glu	-71.9671	10.37	301.988	100	-37.96	69.64	1.8	8.12	4.01	453.2	0	4	8	14
250415c10	acomys	P8	S1	L2/3	Glu	-59.984	9.15	268.207	100	-39.58	75.53	1.5	10.47	3.96	454.3	0	1	5	15
250416c1	acomys	P8	S1	L5B	Glu	-61.3585	40.89	330.066	50	-38.42	72.2	1.9	19.65	2.06	439.9	3	5	7	12
250416c2	acomys	P8	S1	L5B	Glu	-58.1747	61.03	231.163	50	-49.28	85.39	1.1	15.68	1.1	494.1	7	10	15	21
250416c3	acomys	P8	S1	L5B	Glu	-56.8413	32.35	255.426	50	-44.46	59.75	1.9	7.38	2.94	481.9	4	7	12	18
250416c4	acomys	P8	S1	L4	Glu	-74.7922	0	350.962	100	-33.81	55.42	1.6	17.15	9.34	470.8	0	1	8	20
250416c5	acomys	P8	S1	L4	Glu	-73.9961	0	328.638	100	-44.04	70	1.6	11.78	1.95	492.4	0	3	8	15
250416c6	acomys	P8	S1	L2/3	Glu	-75.6174	16.48	298.936	100	-35.88	65.98	2.8	8.42	3.63	487.2	0	3	8	15
250416c7	acomys	P8	S1	L2/3	Glu	-76.516	10.37	222.423	200	-36.5	71.47	2.4	0	5.82	425.8	0	0	4	11
250416c8	acomys	P8	S1	L5B	Glu	-63.8863	65.91	424.338	50	-44.13	79.78	1.2	11.69	3.16	493	2	5	10	22
250416c9	acomys	P8	S1	L5A	Glu	-64.6081	26.85	321.779	50	-39.92	62.62	2.5	11.29	2.89	490.8	3	5	10	17
250416c10	acomys	P8	S1	L5A	Glu	-62.8167	53.1	295.62	50	-42.69	75.83	2.4	14.19	2.37	450.4	2	4	8	14
250416c11	acomys	P8	S1	L2/3	Glu	-82.4234	0	162.748	200	-38.88	84.07	1.7	8.3	5	456.3	0	0	3	11
250422c2	mouse	P14	S1	L4	Glu	-73.7815	17.09	496.847	50	-39.79	67.84	1.9	21.3	3.76	475.1	2	3	6	16
250422c3	mouse	P14	S1	L2/3	Glu	-62.6263	51.88	345.211	100	-36.77	72.81	2	20.11	4.17	455.2	0	2	5	10
250422c4	mouse	P14	S1	L4	Glu	-68.9474	47.6	435.231	50	-41.17	81.2	2	20.87	4.5	477	2	4	7	13
250422c5	mouse	P14	S1	L5B	Glu	-61.379	127.56	265.828	50	-49.28	72.42	1.6	9.12	1.2	487.8	6	8	12	17
250422c6	mouse	P14	S1	L2/3	Glu	-69.3909	31.73	390.587	50	-36.65	70.83	2.7	16.72	3.73	488.8	1	5	10	15
250422c7	mouse	P14	S1	L2/3	GABA	-77.3657	29.29	465.234	50	-41.75	77.09	1	14.25	2.11	262.5	4	8	9	17
250422c8	mouse	P14	S1	L4	Glu	-67.2765	14.65	435.978	50	-39.45	59.05	2.9	15.99	1.57	483.5	3	7	13	20
250422c9	mouse	P14	S1	L2/3	Glu	-69.255	75.07	258.47	50	-41.53	82.61	1.7	8.69	3	489.4	1	5	11	17
250422c10	mouse	P14	S1	L2/3	Glu	-66.5099	21.97	357.479	50	-40.28	64.42	2.2	11.93	2.9	461.9	3	6	11	16
250422c11	mouse	P14	S1	L4	GABA	-66.7788	34.18	287.183	100	-39.75	61.19	1.1	12.97	4.5	485.8	0	2	11	19
250423c1	acomys	P14	S1	L2/3	Glu	-78.6054	57.98	200.222	100	-39.49	81.82	1.5	20.78	4.85	474.5	0	1	5	10
250423c2	acomys	P14	S1	L2/3	Glu	-81.1919	26.24	120.884	400	-21.91	65.76	2.3	0	NA	232.5	0	0	0	3
250423c3	acomys	P14	S1	L5A	Glu	-67.3783	92.77	169.199	100	-42.45	81.08	1.7	0	6.19	440.9	0	3	7	12
250423c4	acomys	P14	S1	L5A	Glu	-59.0576	89.11	265.956	50	-41.93	82.7	1.7	11.44	3.68	478.9	3	4	7	13
250423c5	acomys	P14	S1	L4	Glu	-81.5726	32.34	165.014	200	-40.92	82.79	1.4	13.27	3.44	437.1	0	0	1	7
250423c6	acomys	P14	S1	L4	Glu	-75.7198	19.53	320.948	50	-39.55	55.9	2	14.4	5.99	492.6	2	4	12	21
250423c7	acomys	P14	S1	L5B	Glu	-67.9031	89.72	248.922	50	-44.04	83.71	2.1	0	7.56	466.5	2	5	8	14
250423c8	acomys	P14	S1	L5B	Glu	-60.3771	170.9	274.326	50	-45.47	83.65	1.1	6.62	2.04	458.4	5	7	11	15
250423c9	acomys	P14	S1	L5B	Glu	-67.7693	68.97	250.32	50	-41.75	81.57	1.9	20.54	3.16	473.5	1	3	6	12
250423c10	acomys	P14	S1	L4	Glu	-78.8837	31.73	260.472	100	-43.97	76.32	1.6	12.29	9.1	458.9	0	2	7	15
250423c11	acomys	P14	S1	L4	Glu	-77.6095	34.18	263.35	100	-41.5	67.44	1.5	14.46	1.9	461.9	0	2	8	15
250423c12	acomys	P14	S1	L4	Glu	-74.171	0	184.405	200	-40.4	80.56	1.3	4.33	8.03	392.2	0	0	3	10
250423c13	acomys	P14	S1	L5B	Glu	-69.9717	72.02	205.359	50	-43.43	82.27	1.7	19.74	3.75	455	1	3	6	12
250423c14	acomys	P14	S1	L2/3	Glu	-82.6836	30.51	208.245	100	-43.85	89.9	2.2	12.45	2.84	461.4	0	3	9	16
250425c1	acomys	P14	S1	L2/3	Glu	-82.88	11.6	206.9	100	-38.39	77.02	2.4	17.55	7.3125	480.2	0	1	6	13
250425c2	acomys	P14	S1	L2/3	Glu	-75.53	20.75	257.28	100	-38.66	72.72	2	2.59	1.295	452.1	0	3	7	15
250425c3	acomys	P14	S1	L4	Glu	-67.5	12.82	458	50	-42.05	82.7	1.2	22.64	18.8667	477.9	1	6	11	15
250425c4	acomys	P14	S1	L4	Glu	-54.04	36.01	432.06	50	-40.37	72.42	1.3	14.09	10.8385	489.7	1	2	7	14
250425c5	acomys	P14	S1	L4	Glu	-75.33	56.15	188.17	200	-45.44	92.68	1.4	5.88	4.2	469.4	0	0	1	8
250425c6	acomys	P14	S1	L5A	Glu	-64.65	73.24	629.39	50	-48.76	86.33	2	6.01	3.005	409.2	6	9	16	27
250425c7	acomys	P14	S1	L5B	Glu	-64.89	40.28	355.39	50	-43.58	71.41	1.4	14.58	10.4143	475	3	6	13	25
250425c8	acomys	P14	S1	L5B	Glu	-60.26	61.03	267.01	50	-46.23	84.62	1.3	12.9	9.92308	4675	4	6	11	19
250425c9	acomys	P14	S1	L2/3	Glu	-77.37	58.59	160.37	200	-41.02	82.61	1.5	6.07	4.04667	480.5	0	0	2	8
250425c10	acomys	P14	S1	L2/3	Glu	-68.52	54.93	183.91	100	-41.93	79.56	1.5	12.9	8.6	422.4	0	1	3	9
250425c11	acomys	P14	S1	L4	Glu	-71.78	8.54	386.89	50	-40.31	60.97	1.9	14.62	7.69474	466.8	1	4	12	23
250612c1	mouse	P1	S1	SL	Glu	-60.5541	13.43	919.576	50	-26.73	65.91	5.1	11.47	2.10894	39.9	5	8	1	1
250612c2	mouse	P1	S1	SL	Glu	-58.5817	0	694.169	50	-29.93	40.95	6.3	0	NA	NA	1	1	1	1
250612c3	mouse	P1	S1	SL	Glu	-61.1485	9.76	744.289	50	-32.44	3.9	54.14	0	NA	NA	2	1	1	1
250612c4	mouse	P1	S1	SL	Glu	-30.4432	0	837.912	NA	NA	NA	NA	NA	NA	NA	0	0	0	0
250612c5	mouse	P1	S1	DL	Glu	-38.4703	0	969.127	50	-21.64	7.8	43.64	0	NA	NA	1	1	1	1
250612c6	mouse	P1	S1	DL	Glu	-34.0942	0	925.876	NA	NA	NA	NA	NA	NA	NA	0	0	0	0
250612c7	mouse	P1	S1	DL	Glu	-28.498	0	907.55	NA	NA	NA	NA	NA	NA	NA	0	0	0	0
250715c1	mouse	P15	S1	L5A	Glu	-63.5385	72.63	208.773	100	-38.33	71.26	2.2	15.04	3.44865	341.7	0	2	5	8
250715c2	mouse	P15	S1	L4	Glu	-59.1808	18.31	621.781	50	-44.25	74.64	1.8	5.55	2.42857	477.2	5	9	15	22
250715c3	mouse	P15	S1	L2/3	Glu	-73.3156	25.63	274.484	100	-38.51	70.56	2.5	11.53	2.57099	453	0	3	8	13
250715c4	mouse	P15	S1	L4	Glu	-60.9545	17.09	440.352	50	-41.35	82.27	1.6	16.94	3.22798	486.1	1	4	10	20
250715c5	mouse	P15	S1	L5B	Glu	-81.1372	76.29	545.683	200	-45.1	71.8	2	0	11.6262	305.1	0	0	2	7
250715c6	mouse	P15	S1	L5B	Glu	-63.0671	108.03	401.283	50	-44.43	79.41	1.5	16.17	1.83628	453.5	3	4	7	13
250715c7	mouse	P15	S1	L4 IN	GABA	-69.9251	25.63	221.887	200	-41.84	65.49	0.7	17.73	1.25084	474	0	0	16	33
250715c8	mouse	P15	S1	L4	Glu	-70.266	0	91.0391	400	-31.49	69.21	1.5	0	NA	393.4	0	0	0	4
250716c1	mouse	P16	S1	L2/3	Glu	-74.1154	29.29	259.075	100	-37.41	73.52	2.3	12.82	3.67148	429.7	0	2	7	7
250716c2	mouse	P16	S1	L4	Glu	-66.7673	25.63	565.187	50	-37.81	74.74	1.7	18.46	6.35294	481.5	1	5	9	17
250716c3	mouse	P16	S1	L4	Glu	-74.9173	32.95	245.357	100	-43.97	88.5	1.4	9.89	5.38462	466.9	0	1	7	11
250716c4	mouse	P16	S1	L5A	Glu	-75.0599	36.62	346.994	50	-43.12	80.23	2.2	19.5	7.36364	469.1	1	4	8	14
250716c5	mouse	P16	S1	L2/3	Glu	-74.8738	31.74	219.946	200	-37.54	69.03	2.4	0	2.75926	451.6	0	0	5	11
250716c6	mouse	P16	S1	L5B	Glu	-65.4956	73.24	333.896	50	-40.16	66.83	1.7	19.04	2.5	482	1	3	6	16
250716c7	mouse	P16	S1	L5B	Glu	-62.3912	90.94	282.794	50	-46.23	42.08	2.3	5.46	1.14426	493.3	7	10	15	22
250716c8	mouse	P16	S1	L5A	Glu	-71.5897	65.3	259.339	100	-41.26	78	2.1	11.11	4.68478	438	0	3	6	12
250716c9	mouse	P16	S1	L4	Glu	-63.1013	6.71	471.466	50	-38.57	67.08	1.8	12.66	2.69863	476.4	2	6	12	23
250716c10	mouse	P16	S1	L4	Glu	-74.1275	25.02	653.356	50	-38.05	76.2	1.5	20.99	8.56	488.9	1	4	9	22
250716c11	mouse	P16	S1	L4	Glu	-72.4599	0	335.792	50	-51.63	65.15	2.4	11.07	2.60731	468	1	6	11	17
250716c12	mouse	P16	S1	L5B	Glu	-63.0454	111.69	377.589	50	-44.09	84.35	2.2	15.04	3.61786	474.9	2	4	7	12
250721c1	acomys	E25	S1	SL	Glu	-21.6814	15.25	919.324	NA	NA	NA	NA	NA	NA	NA	0	0	0	0
250721c2	acomys	E25	S1	SL	Glu	-28.831	0	749.539	NA	NA	NA	NA	NA	NA	NA	0	0	0	0
250721c3	acomys	E25	S1	SL	Glu	-15.6534	0	568.465	NA	NA	NA	NA	NA	NA	NA	0	0	0	0
250721c4	acomys	E25	S1	DL/SP?	Glu	-47.2016	0	925.753	NA	NA	NA	NA	NA	NA	NA	0	0	0	0
250721c5	acomys	E25	S1	DL/SP?	Glu	-31.8141	0	2370.72	NA	NA	NA	NA	NA	NA	NA	0	0	0	0
250721c6	acomys	E25	S1	DL/SP?	Glu	-32.9847	0	1448.39	NA	NA	NA	NA	NA	NA	NA	0	0	0	0
250721c7	acomys	E25	S1	DL	Glu	-77.6092	0	745.346	NA	NA	NA	NA	NA	NA	NA	0	0	0	0
250721c8	acomys	E25	S1	DL	Glu	-48.3906	0	683.795	NA	NA	NA	NA	NA	NA	NA	0	0	1	1
250721c9	acomys	E25	S1	SL	Glu	-41.8496	0	738.743	NA	NA	NA	NA	NA	NA	NA	0	0	0	0
250721c11	acomys	E25	S1	SL	Glu	-37.9699	0	1575.98	NA	NA	NA	NA	NA	NA	NA	0	0	0	0
250721c12	acomys	E25	S1	SL	Glu	-36.2788	0	NA	NA	NA	NA	NA	NA	NA	NA	0	0	1	1
250901c1	acomys	E25	S1	DL	Glu	-38.0394	0	3539.64	NA	NA	NA	NA	NA	NA	NA	0	0	0	0
250901c2	acomys	E25	S1	DL	Glu	-33.521	0	1434.17	NA	NA	NA	NA	NA	NA	NA	0	0	0	0
250901c3	acomys	E25	S1	SL	Glu	-51.4732	0	1999.11	NA	NA	NA	NA	NA	NA	NA	0	0	0	0
250901c4	acomys	E25	S1	SL	Glu	-39.0948	0	2557.52	NA	NA	NA	NA	NA	NA	NA	0	0	0	0
250901c5	acomys	E25	S1	SL	Glu	-36.0944	0	2369.1	NA	NA	NA	NA	NA	NA	NA	0	0	0	0
250901c6	acomys	E25	S1	DL	Glu	-43.9278	0	2744.51	50	-16.36	28.32	8.5	0	NA	NA	1	0	0	0
250901c7	acomys	E25	S1	DL	Glu	-47.4576	0	1705.96	50	-23.56	30.03	8.6	0	NA	NA	2	1	0	0
250901c8	acomys	E25	S1	SL	Glu	-27.2573	0	2626.46	NA	NA	NA	NA	NA	NA	NA	0	0	0	0
250901c9	acomys	E25	S1	SL	Glu	-49.2717	0	1901.4	NA	NA	NA	NA	NA	NA	NA	0	0	0	0
250901c10	acomys	E25	S1	SL	Glu	-39.1979	0	14083.3	NA	NA	NA	NA	NA	NA	NA	0	0	0	0
250901c11	acomys	E25	S1	SL	Glu	-44.3133	0	1719.26	NA	NA	NA	NA	NA	NA	NA	0	0	0	0
250901c12	acomys	E25	S1	DL	Glu	-33.8787	0	1572.24	NA	NA	NA	NA	NA	NA	NA	0	0	0	0
250901c13	acomys	E25	S1	DL	Glu	-42.4865	0	2135.21	NA	NA	NA	NA	NA	NA	NA	0	0	0	0
