## Supplementary information table 2 for "Prenatal assembly of functional cortical circuits"

### Sheet: RNASeq reads count
Library ID	Library description	Library type	Read count	RIN
1825sTS.SpinyMouse.Brain.Adult.Female	Brain of adult female	Illumina 100 bp single-end	32,672,389
1826sTS.SpinyMouse.Cerebellum.Adult.Female	Cerebellum of adult female	Illumina 100 bp single-end	27,618,585
1827sTS.SpinyMouse.Heart.Adult.Female	Heart of adult female	Illumina 100 bp single-end	31,971,267
1828sTS.SpinyMouse.Kidney.Adult.Female	Kidney of adult female	Illumina 100 bp single-end	49,992,130
1829sTS.SpinyMouse.Liver.Adult.Female	Liver of adult female	Illumina 100 bp single-end	24,165,600
1831sTS.SpinyMouse.Ovary.Adult.Female	Ovary of adult female	Illumina 100 bp single-end	26,492,089
1832sTS.SpinyMouse.Brain.Adult.Male	Brain of adult male	Illumina 100 bp single-end	24,724,008
1833sTS.SpinyMouse.Cerebellum.Adult.Male	Cerebellum of adult male	Illumina 100 bp single-end	30,294,945
1834sTS.SpinyMouse.Heart.Adult.Male	Heart of adult male	Illumina 100 bp single-end	32,766,718
1835sTS.SpinyMouse.Kidney.Adult.Male	Kidney of adult male	Illumina 100 bp single-end	34,015,820
1836sTS.SpinyMouse.Liver.Adult.Male	Liver of adult male	Illumina 100 bp single-end	34,144,870
1838sTS.SpinyMouse.Testis.Adult.Male	Testis of adult male	Illumina 100 bp single-end	48,378,649
AD_A1_lower	Lower back dorsal skin of E22,5-E23,5 embryo	Illumina 100 bp paired-end	21,001,099	9.7
